# The human proteome co-regulation map reveals functional relationships between proteins

**DOI:** 10.1101/582247

**Authors:** Georg Kustatscher, Piotr Grabowski, Tina A. Schrader, Josiah B. Passmore, Michael Schrader, Juri Rappsilber

## Abstract

The annotation of protein function is a longstanding challenge of cell biology that suffers from the sheer magnitude of the task. Here we present ProteomeHD, which documents the response of 10,323 human proteins to 294 biological perturbations, measured by isotope-labelling mass spectrometry. Using this data matrix and robust machine learning we create a co-regulation map of the cell that reflects functional associations between human proteins. The map identifies a functional context for many uncharacterized proteins, including microproteins that are difficult to study with traditional methods. Co-regulation also captures relationships between proteins which do not physically interact or co-localize. For example, co-regulation of the peroxisomal membrane protein PEX11β with mitochondrial respiration factors led us to discover a novel organelle interface between peroxisomes and mitochondria in mammalian cells. The co-regulation map can be explored at www.proteomeHD.net.

---

Functional genomics approaches often use a “guilt-by-association” strategy to determine the biological function of genes and proteins on a system-wide scale. For example, high-throughput measurement of protein-protein interactions^1-5^ and subcellular localization^6-9^ has delivered invaluable insights into proteome organisation. A limitation of these techniques is that extensive biochemical procedures and cross-reacting antibodies may introduce artifacts. Moreover, not all proteins that function in the same biological process also interact physically or co-localize. Such functional relationships may be uncovered by assays with phenotypic readouts, including genetic interactions^10^ and metabolic profiles^11^, but these have yet to be applied on a genomic scale in humans. One of the oldest functional genomics methods is gene expression profiling^12^. Genes with correlated activity often participate in similar cellular functions, which can be exploited to infer the function of uncharacterized genes based on their coexpression with known genes^13-18^.

However, predicting gene function from coexpression alone often leads to inaccurate results^19,20^. One possible reason for this is that gene activity is generally measured at the mRNA level, neglecting the contribution of protein synthesis and degradation to gene expression control. The precise extent to which protein levels depend on mRNA abundances is still debated, and likely differs between genes and test systems^21-23^. However, some fundamental differences between mRNA and protein expression control have recently emerged. For example, many genes have coexpressed mRNAs due to their chromosomal proximity rather than any functional similarity^19,24-26^. Such non-functional mRNA coexpression results from stochastic transitions between active and inactive chromatin that affect wide genomic loci^24,25,27^, and transcriptional interference between closeby genes^25,28^. Importantly, coexpression of spatially close, but functionally unrelated genes is buffered at the protein level^19,25^. Protein abundances are also less affected than mRNA levels by genetic variation^29,30^, including variations in gene copy numbers^31-33^. Consequently, protein expression profiling outperforms mRNA expression profiling with regard to gene function prediction^19,20^. Protein-based profiling not only allows for a more accurate measurement of gene activity, but can determine additional aspects of a cell’s response to a perturbation, such as changes in protein localization and modification state. At the proteome level, expression profiling can therefore be extended to a more comprehensive protein covariation analysis.

Proof-of-principle studies by us and others have shown that protein covariation can be used to infer, for example, the composition of protein complexes and organelles^34-42^. However, these studies have focussed on relatively small sets of proteins or biological conditions, or used samples tailored to the analysis of specific cellular structures. In addition to the limited amount of data, coexpression analyses may be held back by the statistical tools used to pinpoint genes with similar activity. Coexpressed genes are commonly identified using Pearson’s correlation, which is restricted to linear correlations and susceptible to outliers. Machine-learning may offer an increase in sensitivity and specificity.

Despite the success of functional genomics, many human proteins remain uncharacterized, especially small proteins that are difficult to study by biochemical methods. The emergence of big proteomics data and new computational approaches could provide an opportunity to look at these proteins from a different angle. We wondered if protein covariation would assign functions to previously uncharacterized proteins or novel roles to characterized ones. The resulting resource is available at www.proteomeHD.net to generate hypotheses on the cellular functions of proteins of interest in a straightforward manner.
