## Supplementary Tables and Movies for "The human proteome co-regulation map reveals functional relationships between proteins": Supplementary_Table_S2.xlsx

### Sheet: ProteomeHD_input_experiments
Dataset identifier	Project description	Number of experiments	Raw data (GB)	Raw data (# files)	Sample preparation description	Research group	Publication (Pubmed ID)	Raw file mapping	SILAC labels	Protease used	Instrument used	Additional notes
PXD000309	11 breast cancer cell lines vs. heavy MCF7 cells used as spike-in SILAC. Cell lines are examples of different stages of cancer progression.	33	245	420	Cells lysed in RIPA buffer (2 replicates) or in 4% SDS (1 replicate)	Mann	22414580	From MaxQuant evidence file	Arg10, Lys8	Trypsin	Orbitrap	This report contains an experiment - a super-SILAC comparison of tumor and healthy tissue - that was not included. Being a targeted (inclusion list on Orbitrap Velos) experiment it did not fulfill ProteomeHD criteria.
PXD000151	Human embryonic stem cells grown in normal mTeSR1 medium vs those grown in medium with Arg and Lys concentrations reduced to 25%.	3	6	3	Cells lysed in 6 M urea, 2 M thiourea, plus sonication	Graumann	23734825	From MaxQuant evidence file	Arg10, Lys8	Lys-C + trypsin	Q-Exactive	-
PXD000438	Human nonsmall cell lung carcinoma (NSCLC) primary tumor-derived xenografts vs super-SILAC mix of NSCLC-derived cell lines H460, H520 and HCC827	4	16	12	Tissue samples and cells lysed in 4% SDS, 95°C for 5 min, plus sonication	Moran	24453208	From raw file names	Arg10, Lys8	Lys-C + trypsin	Orbitrap Elite	There are 3 technical replicates for each of the 4 tumours. Technical replicates were pooled for ProteomeHD and the data processed as 4 tumor samples.
PXD000359	Human umbilical vein endothelial cells (HUVECs) grown under 9 different adhestion conditions vs a spike-in SILAC standard	27	292	511	Cells lysed with modified RIPA buffer	Mann	23979707	From MaxQuant evidence file	Arg10, Lys8	Trypsin	Orbitrap XL	This dataset contains additional experiments, namely lable-free quantitation of extracellular matrix fractions and a CoIP, which were not included in ProteomeHD, due to not fulfilling inclusion criteria.
PXD000419	EBV-transformed lymphoblastoid cell lines (LCLs) vs SILAC-labelled reference LCL	4	39	173	Cells lysed using the UPX Universal Protein Extraction Kit	Gilad	24136357	From isodata.txt files	Arg10, Lys8	Trypsin	Orbitrap Velos Pro	Dataset also contains chimp and rhesus monkey samples, which were not included in ProteomeHD. One human sample was also excluded because its raw files could not be unambiguously assigned.
PXD000089	Colon cancer cell line SW480 vs its lymph node metastatic variant SW620	2	10	50	Cells lysed in FASP buffer (incl. 1% SDS), plus sonication	Tomonaga	23312004	From raw file names	Arg10, Lys6	Trypsin	Orbitrap Velos	This report describes many additional experiments, but only the two included here (#7 and #8 in PRIDE description) fulfilled ProteomeHD inclusion criteria.
PXD000537	Jurkat T-lymphocytes treated with Hsp90 inhibitor Geldanamycin or DMSO, for either 6 h or 20 h	6	106	135	Cells lysed in 4% SDS followed by heating at 95°C	Quadroni	24312219	From experimental design template	Arg10, Lys6	Trypsin	Orbitrap Velos	PRIDE project contains an additional experiment ("ATPase") that was not included. Pulse-chase experiments described in the report were also not included.
PXD000058	Differentiation of bone marrow-derived hMSCs into osteoblasts on different extracellular matrices	6	15	30	Cells lysed in 2 M thiourea and 6 M urea	Kalkhof	23170904	From raw file names	Arg10, Lys6	Trypsin	Orbitrap Velos XL	Includes genetic variation, i.e. cells from 3 different human donors
PXD000328	Differentiation of THP-1 myelomonocytic leukemia cells into macrophage-like cells by stimulation with PMA for 0, 6, 12, 24 and 48 h	12	77	152	Cells lysed in 1 % deoxycholate and boiled for 5 min	Foster	24045637	From experimental design template	Arg6, Lys4 (M), Arg10, Lys8 (H)	Unclear	Orbitrap XL	Dataset contains additional experiments on mouse C2C12 cells and turnover studies, but these were not considered for our analysis. Use of trypsin inferred from data processing settings.
PXD000441	5 acute myeloid leukemia - derived cell lines combined as super-SILAC mix vs each of the 5 cell lines individually. Plus the 5 individual heavy cell lines vs a light mix of the other 4 cell lines.	10	153	206	Cells lysed in RIPA buffer containing benzonase, followed by 0.5% SDS	Selheim	25044641	From experimental design template	Arg6, Lys8	Trypsin	Orbitrap Velos Pro & Elite	ProteomeHD includes the experiments described as "5-mix" and "4-mix", but not the heavy-SILAC-only test experiment. The two technical replicates of Molm-13 were processed as part of the "5-mix" experiment.
PXD000183	Primary human proximal tubular cells stimulated with Angiotensin II vs untreated control (lysate and secretome)	5	35	195	Cells resuspended in 0.25% Rapigest detergent and sonicated.	Scholey	23846697	From experimental design template	Arg6, Lys8	Trypsin	Orbitrap XL	"Exp A" is the secretome, the others are lysates.
PXD001406	EBV-transformed lymphoblastoid cell lines (LCLs) from 62 Yoruba HapMap individuals compared to a reference individual	62	600	2502	Cells lysed using the UPX Universal Protein Extraction Kit	Gilad	25657249	From raw file names	Arg10, Lys8	Trypsin	Orbitrap Velos Pro	Raw files tagged as "run2" were excluded.
PXD000597	Secretome of thrombin-induced signaling in primary human blood outgrowth ECs	12	48	42	SILAC-labelled supernatants were combined and ultra-centrifuged, proteins isolated using silica-based resin	Zanivan	24501219	From evidence file	Arg6, Lys4 (M), Arg10, Lys8 (H)	Trypsin	Orbitrap Elite	Secretome experiments A1, A2, A3 indicate of time points 0, 2 and 10 minutes and B1, B2, B3 indicate time points 0, 5 and 30 minutes.
PXD001194	Plasma microparticles from 12 healthy donors and 16 prostate cancer samples from 7 patients vs super-SILAC mix	28	57	30	Plasma Microparticles Extraction	Geiger	25624350	From evidence file	Arg10, Lys8	Trypsin	Q-Exactive Q-Exactive Plus	3 time points per patient, one before and two after radiotherapy. The super-SILAC mix was composed of whole-cell lysate, sectreome and microparticles of various cell lines.
PXD008888 (GK1)	Chromatin from cells treated with different growth sera, ionizing radiation, TSA, TNFa, estradiol, tamoxifen, camptothecin, macroH2A expression	34	300	391	Chromatin Enrichment for Proteomics (ChEP)	Rappsilber	24534090	In-house	Arg6, Lys4 (M), Arg10, Lys8 (H)	Trypsin	Orbitrap Classic and Velos	Experiments described in more detail in the referenced publication. The ChEP protocol is available at Nature Protocols (PMID: 25101823).
PXD008888 (KW35)	LCC1, LCC9 and MCF7 cells treated with estradiol or estradiol and hydroxytamoxifen vs control	14	20	36	Chromatin Enrichment for Proteomics (ChEP)	Rappsilber	unpublished	In-house	Arg6, Lys4 (M), Arg10, Lys8 (H)	Trypsin	Orbitrap Classic and Velos	The ChEP protocol is available at Nature Protocols (PMID: 25101823).
PXD008888 (KW8)	LCC1 cells treated with estradiol and 4HT	3	20	28	Chromatin Enrichment for Proteomics (ChEP)	Rappsilber	unpublished	In-house	Arg10, Lys8	Trypsin	Orbitrap Classic and Velos	The ChEP protocol is available at Nature Protocols (PMID: 25101823).
PXD008888 (KW9)	LCC1 cells treated with ethanol / PBS	2	11	16	Chromatin Enrichment for Proteomics (ChEP)	Rappsilber	unpublished	In-house	Arg10, Lys8	Trypsin	Orbitrap Classic and Velos	The ChEP protocol is available at Nature Protocols (PMID: 25101823).
PXD008888 (KW10)	LCC1 cells treated with estradiol vs control	3	24	32	Chromatin Enrichment for Proteomics (ChEP)	Rappsilber	unpublished	In-house	Arg10, Lys8	Trypsin	Orbitrap Classic and Velos	The ChEP protocol is available at Nature Protocols (PMID: 25101823).
PXD008888 (KW11)	LCC2 cells treated with estradiol vs control	3	18	28	Chromatin Enrichment for Proteomics (ChEP)	Rappsilber	unpublished	In-house	Arg10, Lys8	Trypsin	Orbitrap Classic and Velos	The ChEP protocol is available at Nature Protocols (PMID: 25101823).
PXD008888 (KW12)	LCC9 cells treated with estradiol and 4HT	2	14	20	Chromatin Enrichment for Proteomics (ChEP)	Rappsilber	unpublished	In-house	Arg10, Lys8	Trypsin	Orbitrap Classic and Velos	The ChEP protocol is available at Nature Protocols (PMID: 25101823).
PXD008888 (KW13)	LCC9 cells treated with ethanol / PBS	1	8	12	Chromatin Enrichment for Proteomics (ChEP)	Rappsilber	unpublished	In-house	Arg10, Lys8	Trypsin	Orbitrap Classic and Velos	The ChEP protocol is available at Nature Protocols (PMID: 25101823).
PXD008888 (KW14)	LCC9 cells treated with estradiol	1	8	12	Chromatin Enrichment for Proteomics (ChEP)	Rappsilber	unpublished	In-house	Arg10, Lys8	Trypsin	Orbitrap Classic and Velos	The ChEP protocol is available at Nature Protocols (PMID: 25101823).
PXD008888 (KW15)	MCF7 cells treated with estradiol and 4HT	1	8	12	Chromatin Enrichment for Proteomics (ChEP)	Rappsilber	unpublished	In-house	Arg10, Lys8	Trypsin	Orbitrap Classic and Velos	The ChEP protocol is available at Nature Protocols (PMID: 25101823).
PXD008888 (KW17)	MCF7 cells treated with ethanol / PBS	1	8	12	Chromatin Enrichment for Proteomics (ChEP)	Rappsilber	unpublished	In-house	Arg10, Lys8	Trypsin	Orbitrap Classic and Velos	The ChEP protocol is available at Nature Protocols (PMID: 25101823).
PXD008888 (NCC1)	Freshly replicated vs mature chromatin	3	63	63	Nascent Chromatin Capture (NCC)	Rappsilber & Groth	24561620	In-house	Arg6, Lys8	Trypsin	Orbitrap Velos	The NCC protocol is described in Alabert et al (PMID: 24561620).
PXD008888 (NCC2)	Freshly replicated vs mature chromatin, treated with undisclosed inihibitor 1	3	101	56	Nascent Chromatin Capture (NCC)	Rappsilber & Groth	unpublished	In-house	Arg6, Lys8	Trypsin	Q-exactive	The NCC protocol is described in Alabert et al (PMID: 24561620).
PXD008888 (NCC3)	Freshly replicated vs mature chromatin, treated with undisclosed inihibitors 1 and 2	3	68	35	Nascent Chromatin Capture (NCC)	Rappsilber & Groth	unpublished	In-house	Arg6, Lys8	Trypsin	Q-exactive	The NCC protocol is described in Alabert et al (PMID: 24561620).
PXD008888 (NCC4)	Freshly replicated vs mature chromatin, treated with undisclosed inihibitor 3	3	48	24	Nascent Chromatin Capture (NCC)	Groth & Choudhary	unpublished	In-house	Arg6, Lys8	Trypsin	Q-exactive	The NCC protocol is described in Alabert et al (PMID: 24561620). MS analysis performed by Chuna Ram Choudhary, Copenhagen.
PXD008888 (NCC5)	Freshly replicated vs mature chromatin, treated with undisclosed inihibitor 4	3	38	50	Nascent Chromatin Capture (NCC)	Rappsilber & Groth	unpublished	In-house	Arg6, Lys8	Trypsin	Orbitrap Velos	The NCC protocol is described in Alabert et al (PMID: 24561620).

### Sheet: Columns_explained
Header	Explanation
Dataset identifier	Either the identifier for the PRIDE repository (PXD...) or an in-house code (Rapp...)
Project description	Description of the project, i.e. which cells, type of perturbation etc.
Number of experiments	How many different conditions / perturbations were part of the dataset
Raw data (GB)	Gigabyte of raw files re-processed
Raw data (# files)	Number of raw files re-processed
Sample preparation description	How were the samples prepared, e.g. whole cell lysate or chromatin enrichment
Research group	Corresponding author of the report
Publication (Pubmed ID)	ID of the report
Raw file mapping	How were the raw files assigned to an experiment?
SILAC labels	Type of SILAC labels used
Protease used	Which protease was used
Instrument used	Which mass spectrometer was used
Additional notes	For example notes describing which data of a project were not included
